# Development and validation of a combined species SNP array for the European seabass (*Dicentrarchus labrax*) and gilthead seabream (*Sparus aurata*)

**DOI:** 10.1101/2020.12.17.423305

**Authors:** C. Peñaloza, T. Manousaki, R. Franch, A. Tsakogiannis, A. Sonesson, M. L. Aslam, F. Allal, L. Bargelloni, R. D. Houston, C. S. Tsigenopoulos

**Author notes:** Corresponding authors Ross Houston and Costas Tsigenopoulos. These authors contributed equally to this manuscript (C. Peñaloza, T. Manousaki, R. D. Houston, C. S. Tsigenopoulos).

## Abstract

SNP arrays are powerful tools for high-resolution studies of the genetic basis of complex traits, facilitating both population genomic and selective breeding research. The European seabass (*Dicentrarchus labrax*) and the gilthead seabream (*Sparus aurata*) are the two most important fish species for Mediterranean aquaculture. While selective breeding programmes increasingly underpin stocky supply for this industry, genomic selection is not yet widespread. Genomic selection has major potential to expedite genetic gain, in particular for traits practically impossible to measure on selection candidates, such as disease resistance and fillet yield. The aim of our study was to design a combined-species 60K SNP array for both European seabass and gilthead seabream, and to validate its performance on farmed and wild populations from numerous locations throughout the species range. To achieve this, high coverage Illumina whole genome sequencing of pooled samples was performed for 24 populations of European seabass and 27 populations of gilthead seabream. This resulted in a database of ~20 million SNPs per species, which were then filtered to identify high-quality variants and create the final set for the development of the ‘MedFish’ SNP array. The array was then tested by genotyping a subset of the discovery populations and demonstrated a high conversion rate to functioning polymorphic assays on the array (92% in seabass: 89% in seabream) and repeatability (99.4 - 99.7%). The platform interrogates ~30K markers in each fish species, includes features such as SNPs previously shown to be associated with performance traits, and is enriched for SNPs predicted to alter protein function. The array was demonstrated to be effective at detecting population structure across a wide range of fish populations from diverse geographical origins, and to examine the extent of haplotype sharing among Mediterranean fish farms. Therefore, the MedFish array enables efficient and accurate high-throughput genotyping for genome-wide distributed SNPs on each fish species, and will facilitate stock management, population genomics approaches, and acceleration of selective breeding through genomic selection.
