## Supplementary File 1 for "Development and validation of a combined species SNP array for the European seabass (*Dicentrarchus labrax*) and gilthead seabream (*Sparus aurata*)"

### Sheet: Sheet1
Species	Reference_farm	Target_farm	№ shared haplotypes	Total № shared haplotypes identified in reference farm	Percetange of shared haplotypes
European seabass	Sba_farm_1	Sba_farm_2	247	2279	10.8381
European seabass	Sba_farm_1	Sba_farm_3	234	2279	10.2677
European seabass	Sba_farm_1	Sba_farm_4	33	2279	1.448
European seabass	Sba_farm_1	Sba_farm_6	44	2279	1.93067
European seabass	Sba_farm_1	Sba_farm_7	407	2279	17.8587
European seabass	Sba_farm_1	Sba_farm_8	119	2279	5.22159
European seabass	Sba_farm_1	Sba_farm_9	244	2279	10.7065
European seabass	Sba_farm_1	Sba_farm_10	296	2279	12.9882
European seabass	Sba_farm_1	Sba_farm_11	328	2279	14.3923
European seabass	Sba_farm_1	Sba_farm_12	238	2279	10.4432
European seabass	Sba_farm_1	Sba_farm_13	52	2279	2.2817
European seabass	Sba_farm_1	Sba_farm_14	37	2279	1.62352
European seabass	Sba_farm_2	Sba_farm_1	247	4038	6.11689
European seabass	Sba_farm_2	Sba_farm_3	583	4038	14.4378
European seabass	Sba_farm_2	Sba_farm_4	64	4038	1.58494
European seabass	Sba_farm_2	Sba_farm_6	84	4038	2.08024
European seabass	Sba_farm_2	Sba_farm_7	978	4038	24.2199
European seabass	Sba_farm_2	Sba_farm_8	18	4038	0.445765
European seabass	Sba_farm_2	Sba_farm_9	318	4038	7.87519
European seabass	Sba_farm_2	Sba_farm_10	1053	4038	26.0773
European seabass	Sba_farm_2	Sba_farm_11	374	4038	9.26201
European seabass	Sba_farm_2	Sba_farm_12	255	4038	6.31501
European seabass	Sba_farm_2	Sba_farm_13	40	4038	0.990589
European seabass	Sba_farm_2	Sba_farm_14	24	4038	0.594354
European seabass	Sba_farm_3	Sba_farm_1	234	3725	6.28188
European seabass	Sba_farm_3	Sba_farm_2	583	3725	15.651
European seabass	Sba_farm_3	Sba_farm_4	57	3725	1.5302
European seabass	Sba_farm_3	Sba_farm_6	64	3725	1.71812
European seabass	Sba_farm_3	Sba_farm_7	847	3725	22.7383
European seabass	Sba_farm_3	Sba_farm_8	20	3725	0.536913
European seabass	Sba_farm_3	Sba_farm_9	345	3725	9.26174
European seabass	Sba_farm_3	Sba_farm_10	850	3725	22.8188
European seabass	Sba_farm_3	Sba_farm_11	361	3725	9.69128
European seabass	Sba_farm_3	Sba_farm_12	325	3725	8.72483
European seabass	Sba_farm_3	Sba_farm_13	26	3725	0.697987
European seabass	Sba_farm_3	Sba_farm_14	13	3725	0.348993
European seabass	Sba_farm_4	Sba_farm_1	33	467	7.06638
European seabass	Sba_farm_4	Sba_farm_2	64	467	13.7045
European seabass	Sba_farm_4	Sba_farm_3	57	467	12.2056
European seabass	Sba_farm_4	Sba_farm_6	39	467	8.35118
European seabass	Sba_farm_4	Sba_farm_7	64	467	13.7045
European seabass	Sba_farm_4	Sba_farm_8	19	467	4.06852
European seabass	Sba_farm_4	Sba_farm_9	32	467	6.85225
European seabass	Sba_farm_4	Sba_farm_10	38	467	8.13704
European seabass	Sba_farm_4	Sba_farm_11	46	467	9.85011
European seabass	Sba_farm_4	Sba_farm_12	33	467	7.06638
European seabass	Sba_farm_4	Sba_farm_13	28	467	5.99572
European seabass	Sba_farm_4	Sba_farm_14	14	467	2.99786
European seabass	Sba_farm_6	Sba_farm_1	44	551	7.98548
European seabass	Sba_farm_6	Sba_farm_2	84	551	15.245
European seabass	Sba_farm_6	Sba_farm_3	64	551	11.6152
European seabass	Sba_farm_6	Sba_farm_4	39	551	7.07804
European seabass	Sba_farm_6	Sba_farm_7	74	551	13.4301
European seabass	Sba_farm_6	Sba_farm_8	16	551	2.90381
European seabass	Sba_farm_6	Sba_farm_9	27	551	4.90018
European seabass	Sba_farm_6	Sba_farm_10	82	551	14.882
European seabass	Sba_farm_6	Sba_farm_11	39	551	7.07804
European seabass	Sba_farm_6	Sba_farm_12	42	551	7.6225
European seabass	Sba_farm_6	Sba_farm_13	31	551	5.62613
European seabass	Sba_farm_6	Sba_farm_14	9	551	1.63339
European seabass	Sba_farm_7	Sba_farm_1	407	5551	7.33201
European seabass	Sba_farm_7	Sba_farm_2	978	5551	17.6184
European seabass	Sba_farm_7	Sba_farm_3	847	5551	15.2585
European seabass	Sba_farm_7	Sba_farm_4	64	5551	1.15295
European seabass	Sba_farm_7	Sba_farm_6	74	5551	1.33309
European seabass	Sba_farm_7	Sba_farm_8	16	5551	0.288236
European seabass	Sba_farm_7	Sba_farm_9	541	5551	9.74599
European seabass	Sba_farm_7	Sba_farm_10	1466	5551	26.4097
European seabass	Sba_farm_7	Sba_farm_11	650	5551	11.7096
European seabass	Sba_farm_7	Sba_farm_12	481	5551	8.66511
European seabass	Sba_farm_7	Sba_farm_13	15	5551	0.270222
European seabass	Sba_farm_7	Sba_farm_14	12	5551	0.216177
European seabass	Sba_farm_8	Sba_farm_1	119	1525	7.80328
European seabass	Sba_farm_8	Sba_farm_2	18	1525	1.18033
European seabass	Sba_farm_8	Sba_farm_3	20	1525	1.31148
European seabass	Sba_farm_8	Sba_farm_4	19	1525	1.2459
European seabass	Sba_farm_8	Sba_farm_6	16	1525	1.04918
European seabass	Sba_farm_8	Sba_farm_7	16	1525	1.04918
European seabass	Sba_farm_8	Sba_farm_9	260	1525	17.0492
European seabass	Sba_farm_8	Sba_farm_10	18	1525	1.18033
European seabass	Sba_farm_8	Sba_farm_11	259	1525	16.9836
European seabass	Sba_farm_8	Sba_farm_12	656	1525	43.0164
European seabass	Sba_farm_8	Sba_farm_13	82	1525	5.37705
European seabass	Sba_farm_8	Sba_farm_14	42	1525	2.7541
European seabass	Sba_farm_9	Sba_farm_1	244	2947	8.27961
European seabass	Sba_farm_9	Sba_farm_2	318	2947	10.7906
European seabass	Sba_farm_9	Sba_farm_3	345	2947	11.7068
European seabass	Sba_farm_9	Sba_farm_4	32	2947	1.08585
European seabass	Sba_farm_9	Sba_farm_6	27	2947	0.916186
European seabass	Sba_farm_9	Sba_farm_7	541	2947	18.3577
European seabass	Sba_farm_9	Sba_farm_8	260	2947	8.82253
European seabass	Sba_farm_9	Sba_farm_10	525	2947	17.8147
European seabass	Sba_farm_9	Sba_farm_11	200	2947	6.78656
European seabass	Sba_farm_9	Sba_farm_12	402	2947	13.641
European seabass	Sba_farm_9	Sba_farm_13	32	2947	1.08585
European seabass	Sba_farm_9	Sba_farm_14	21	2947	0.712589
European seabass	Sba_farm_10	Sba_farm_1	296	5574	5.31037
European seabass	Sba_farm_10	Sba_farm_2	1053	5574	18.8913
European seabass	Sba_farm_10	Sba_farm_3	850	5574	15.2494
European seabass	Sba_farm_10	Sba_farm_4	38	5574	0.681737
European seabass	Sba_farm_10	Sba_farm_6	82	5574	1.47112
European seabass	Sba_farm_10	Sba_farm_7	1466	5574	26.3007
European seabass	Sba_farm_10	Sba_farm_8	18	5574	0.322928
European seabass	Sba_farm_10	Sba_farm_9	525	5574	9.41873
European seabass	Sba_farm_10	Sba_farm_11	771	5574	13.8321
European seabass	Sba_farm_10	Sba_farm_12	430	5574	7.71439
European seabass	Sba_farm_10	Sba_farm_13	33	5574	0.592034
European seabass	Sba_farm_10	Sba_farm_14	12	5574	0.215285
European seabass	Sba_farm_11	Sba_farm_1	328	3448	9.51276
European seabass	Sba_farm_11	Sba_farm_2	374	3448	10.8469
European seabass	Sba_farm_11	Sba_farm_3	361	3448	10.4698
European seabass	Sba_farm_11	Sba_farm_4	46	3448	1.33411
European seabass	Sba_farm_11	Sba_farm_6	39	3448	1.13109
European seabass	Sba_farm_11	Sba_farm_7	650	3448	18.8515
European seabass	Sba_farm_11	Sba_farm_8	259	3448	7.5116
European seabass	Sba_farm_11	Sba_farm_9	200	3448	5.80046
European seabass	Sba_farm_11	Sba_farm_10	771	3448	22.3608
European seabass	Sba_farm_11	Sba_farm_12	340	3448	9.86079
European seabass	Sba_farm_11	Sba_farm_13	57	3448	1.65313
European seabass	Sba_farm_11	Sba_farm_14	23	3448	0.667053
European seabass	Sba_farm_12	Sba_farm_1	238	3309	7.19251
European seabass	Sba_farm_12	Sba_farm_2	255	3309	7.70626
European seabass	Sba_farm_12	Sba_farm_3	325	3309	9.8217
European seabass	Sba_farm_12	Sba_farm_4	33	3309	0.99728
European seabass	Sba_farm_12	Sba_farm_6	42	3309	1.26927
European seabass	Sba_farm_12	Sba_farm_7	481	3309	14.5361
European seabass	Sba_farm_12	Sba_farm_8	656	3309	19.8247
European seabass	Sba_farm_12	Sba_farm_9	402	3309	12.1487
European seabass	Sba_farm_12	Sba_farm_10	430	3309	12.9949
European seabass	Sba_farm_12	Sba_farm_11	340	3309	10.275
European seabass	Sba_farm_12	Sba_farm_13	80	3309	2.41765
European seabass	Sba_farm_12	Sba_farm_14	27	3309	0.815956
European seabass	Sba_farm_13	Sba_farm_1	52	513	10.1365
European seabass	Sba_farm_13	Sba_farm_2	40	513	7.79727
European seabass	Sba_farm_13	Sba_farm_3	26	513	5.06823
European seabass	Sba_farm_13	Sba_farm_4	28	513	5.45809
European seabass	Sba_farm_13	Sba_farm_6	31	513	6.04288
European seabass	Sba_farm_13	Sba_farm_7	15	513	2.92398
European seabass	Sba_farm_13	Sba_farm_8	82	513	15.9844
European seabass	Sba_farm_13	Sba_farm_9	32	513	6.23782
European seabass	Sba_farm_13	Sba_farm_10	33	513	6.43275
European seabass	Sba_farm_13	Sba_farm_11	57	513	11.1111
European seabass	Sba_farm_13	Sba_farm_12	80	513	15.5945
European seabass	Sba_farm_13	Sba_farm_14	37	513	7.21248
European seabass	Sba_farm_14	Sba_farm_1	37	271	13.6531
European seabass	Sba_farm_14	Sba_farm_2	24	271	8.85609
European seabass	Sba_farm_14	Sba_farm_3	13	271	4.79705
European seabass	Sba_farm_14	Sba_farm_4	14	271	5.16605
European seabass	Sba_farm_14	Sba_farm_6	9	271	3.32103
European seabass	Sba_farm_14	Sba_farm_7	12	271	4.42804
European seabass	Sba_farm_14	Sba_farm_8	42	271	15.4982
European seabass	Sba_farm_14	Sba_farm_9	21	271	7.74908
European seabass	Sba_farm_14	Sba_farm_10	12	271	4.42804
European seabass	Sba_farm_14	Sba_farm_11	23	271	8.48708
European seabass	Sba_farm_14	Sba_farm_12	27	271	9.9631
European seabass	Sba_farm_14	Sba_farm_13	37	271	13.6531
gilthead seabream	Sbr_farm_1	Sbr_farm_2	84	868	9.67742
gilthead seabream	Sbr_farm_1	Sbr_farm_3	248	868	28.5714
gilthead seabream	Sbr_farm_1	Sbr_farm_5	210	868	24.1935
gilthead seabream	Sbr_farm_1	Sbr_farm_6	68	868	7.8341
gilthead seabream	Sbr_farm_1	Sbr_farm_7	147	868	16.9355
gilthead seabream	Sbr_farm_1	Sbr_farm_8	47	868	5.41475
gilthead seabream	Sbr_farm_1	Sbr_farm_9	5	868	0.576037
gilthead seabream	Sbr_farm_1	Sbr_farm_10	49	868	5.64516
gilthead seabream	Sbr_farm_1	Sbr_farm_11	10	868	1.15207
gilthead seabream	Sbr_farm_1	Sbr_farm_12	0	868	0
gilthead seabream	Sbr_farm_2	Sbr_farm_1	84	493	17.0385
gilthead seabream	Sbr_farm_2	Sbr_farm_3	89	493	18.0527
gilthead seabream	Sbr_farm_2	Sbr_farm_5	35	493	7.09939
gilthead seabream	Sbr_farm_2	Sbr_farm_6	28	493	5.67951
gilthead seabream	Sbr_farm_2	Sbr_farm_7	77	493	15.6187
gilthead seabream	Sbr_farm_2	Sbr_farm_8	48	493	9.73631
gilthead seabream	Sbr_farm_2	Sbr_farm_9	20	493	4.0568
gilthead seabream	Sbr_farm_2	Sbr_farm_10	72	493	14.6045
gilthead seabream	Sbr_farm_2	Sbr_farm_11	40	493	8.11359
gilthead seabream	Sbr_farm_2	Sbr_farm_12	0	493	0
gilthead seabream	Sbr_farm_3	Sbr_farm_1	248	720	34.4444
gilthead seabream	Sbr_farm_3	Sbr_farm_2	89	720	12.3611
gilthead seabream	Sbr_farm_3	Sbr_farm_5	67	720	9.30556
gilthead seabream	Sbr_farm_3	Sbr_farm_6	70	720	9.72222
gilthead seabream	Sbr_farm_3	Sbr_farm_7	136	720	18.8889
gilthead seabream	Sbr_farm_3	Sbr_farm_8	44	720	6.11111
gilthead seabream	Sbr_farm_3	Sbr_farm_9	8	720	1.11111
gilthead seabream	Sbr_farm_3	Sbr_farm_10	41	720	5.69444
gilthead seabream	Sbr_farm_3	Sbr_farm_11	15	720	2.08333
gilthead seabream	Sbr_farm_3	Sbr_farm_12	2	720	0.277778
gilthead seabream	Sbr_farm_5	Sbr_farm_1	210	586	35.8362
gilthead seabream	Sbr_farm_5	Sbr_farm_2	35	586	5.9727
gilthead seabream	Sbr_farm_5	Sbr_farm_3	67	586	11.4334
gilthead seabream	Sbr_farm_5	Sbr_farm_6	34	586	5.80205
gilthead seabream	Sbr_farm_5	Sbr_farm_7	102	586	17.4061
gilthead seabream	Sbr_farm_5	Sbr_farm_8	70	586	11.9454
gilthead seabream	Sbr_farm_5	Sbr_farm_9	8	586	1.36519
gilthead seabream	Sbr_farm_5	Sbr_farm_10	40	586	6.82594
gilthead seabream	Sbr_farm_5	Sbr_farm_11	20	586	3.41297
gilthead seabream	Sbr_farm_5	Sbr_farm_12	0	586	0
gilthead seabream	Sbr_farm_6	Sbr_farm_1	68	321	21.1838
gilthead seabream	Sbr_farm_6	Sbr_farm_2	28	321	8.72274
gilthead seabream	Sbr_farm_6	Sbr_farm_3	70	321	21.8069
gilthead seabream	Sbr_farm_6	Sbr_farm_5	34	321	10.5919
gilthead seabream	Sbr_farm_6	Sbr_farm_7	54	321	16.8224
gilthead seabream	Sbr_farm_6	Sbr_farm_8	24	321	7.47664
gilthead seabream	Sbr_farm_6	Sbr_farm_9	4	321	1.24611
gilthead seabream	Sbr_farm_6	Sbr_farm_10	30	321	9.34579
gilthead seabream	Sbr_farm_6	Sbr_farm_11	9	321	2.80374
gilthead seabream	Sbr_farm_6	Sbr_farm_12	0	321	0
gilthead seabream	Sbr_farm_7	Sbr_farm_1	147	800	18.375
gilthead seabream	Sbr_farm_7	Sbr_farm_2	77	800	9.625
gilthead seabream	Sbr_farm_7	Sbr_farm_3	136	800	17
gilthead seabream	Sbr_farm_7	Sbr_farm_5	102	800	12.75
gilthead seabream	Sbr_farm_7	Sbr_farm_6	54	800	6.75
gilthead seabream	Sbr_farm_7	Sbr_farm_8	92	800	11.5
gilthead seabream	Sbr_farm_7	Sbr_farm_9	45	800	5.625
gilthead seabream	Sbr_farm_7	Sbr_farm_10	111	800	13.875
gilthead seabream	Sbr_farm_7	Sbr_farm_11	36	800	4.5
gilthead seabream	Sbr_farm_7	Sbr_farm_12	0	800	0
gilthead seabream	Sbr_farm_8	Sbr_farm_1	47	598	7.85953
gilthead seabream	Sbr_farm_8	Sbr_farm_2	48	598	8.02676
gilthead seabream	Sbr_farm_8	Sbr_farm_3	44	598	7.35786
gilthead seabream	Sbr_farm_8	Sbr_farm_5	70	598	11.7057
gilthead seabream	Sbr_farm_8	Sbr_farm_6	24	598	4.01338
gilthead seabream	Sbr_farm_8	Sbr_farm_7	92	598	15.3846
gilthead seabream	Sbr_farm_8	Sbr_farm_9	93	598	15.5518
gilthead seabream	Sbr_farm_8	Sbr_farm_10	153	598	25.5853
gilthead seabream	Sbr_farm_8	Sbr_farm_11	27	598	4.51505
gilthead seabream	Sbr_farm_8	Sbr_farm_12	0	598	0
gilthead seabream	Sbr_farm_9	Sbr_farm_1	5	267	1.87266
gilthead seabream	Sbr_farm_9	Sbr_farm_2	20	267	7.49064
gilthead seabream	Sbr_farm_9	Sbr_farm_3	8	267	2.99625
gilthead seabream	Sbr_farm_9	Sbr_farm_5	8	267	2.99625
gilthead seabream	Sbr_farm_9	Sbr_farm_6	4	267	1.49813
gilthead seabream	Sbr_farm_9	Sbr_farm_7	45	267	16.8539
gilthead seabream	Sbr_farm_9	Sbr_farm_8	93	267	34.8315
gilthead seabream	Sbr_farm_9	Sbr_farm_10	67	267	25.0936
gilthead seabream	Sbr_farm_9	Sbr_farm_11	17	267	6.36704
gilthead seabream	Sbr_farm_9	Sbr_farm_12	0	267	0
gilthead seabream	Sbr_farm_10	Sbr_farm_1	49	629	7.79014
gilthead seabream	Sbr_farm_10	Sbr_farm_2	72	629	11.4467
gilthead seabream	Sbr_farm_10	Sbr_farm_3	41	629	6.51828
gilthead seabream	Sbr_farm_10	Sbr_farm_5	40	629	6.3593
gilthead seabream	Sbr_farm_10	Sbr_farm_6	30	629	4.76948
gilthead seabream	Sbr_farm_10	Sbr_farm_7	111	629	17.6471
gilthead seabream	Sbr_farm_10	Sbr_farm_8	153	629	24.3243
gilthead seabream	Sbr_farm_10	Sbr_farm_9	67	629	10.6518
gilthead seabream	Sbr_farm_10	Sbr_farm_11	66	629	10.4928
gilthead seabream	Sbr_farm_10	Sbr_farm_12	0	629	0
gilthead seabream	Sbr_farm_11	Sbr_farm_1	10	240	4.16667
gilthead seabream	Sbr_farm_11	Sbr_farm_2	40	240	16.6667
gilthead seabream	Sbr_farm_11	Sbr_farm_3	15	240	6.25
gilthead seabream	Sbr_farm_11	Sbr_farm_5	20	240	8.33333
gilthead seabream	Sbr_farm_11	Sbr_farm_6	9	240	3.75
gilthead seabream	Sbr_farm_11	Sbr_farm_7	36	240	15
gilthead seabream	Sbr_farm_11	Sbr_farm_8	27	240	11.25
gilthead seabream	Sbr_farm_11	Sbr_farm_9	17	240	7.08333
gilthead seabream	Sbr_farm_11	Sbr_farm_10	66	240	27.5
gilthead seabream	Sbr_farm_11	Sbr_farm_12	0	240	0
gilthead seabream	Sbr_farm_12	Sbr_farm_1	0	2	0
gilthead seabream	Sbr_farm_12	Sbr_farm_2	0	2	0
gilthead seabream	Sbr_farm_12	Sbr_farm_3	2	2	100
gilthead seabream	Sbr_farm_12	Sbr_farm_5	0	2	0
gilthead seabream	Sbr_farm_12	Sbr_farm_6	0	2	0
gilthead seabream	Sbr_farm_12	Sbr_farm_7	0	2	0
gilthead seabream	Sbr_farm_12	Sbr_farm_8	0	2	0
gilthead seabream	Sbr_farm_12	Sbr_farm_9	0	2	0
gilthead seabream	Sbr_farm_12	Sbr_farm_10	0	2	0
gilthead seabream	Sbr_farm_12	Sbr_farm_11	0	2	0
